# Plasma membrane PI4P recruits SNAP47 to mediate SNARE-dependent AMPAR exocytosis during synaptic potentiation

**DOI:** 10.64898/2026.08.08.743640

**Authors:** Jing Xi, Shen Wang, Deng Pan, Yanrui Yang, Ranran Mao, Sin Man Lam, Wenting He, Guanghou Shui, Yang Niu, Lei Chen, Cong Ma, Jia-Jia Liu

## Abstract

The synaptic delivery of the AMPA-type glutamate receptors (AMPARs) is crucial for longterm potentiation (LTP) of excitatory synapses, yet the mechanisms underlying neuronal activity-dependent AMPAR exocytosis at the plasma membrane (PM) remain unclear. We previously demonstrated that the PM synthesis of the phosphoinositide PI4P is enhanced upon LTP induction and that PM PI4P, not PI(4,5)P_2_, is required for activity-induced AMPAR exocytic trafficking. Here, we show that AMPARs are exocytosed at PI4P-enriched dendritic PM microdomains in potentiated hippocampal neurons. The Q-SNARE SNAP47 binds PI4P via its pleckstrin homology (PH)-like domain. This interaction recruits SNAP47 to the PM, promoting the exocytic fusion of AMPAR vesicles through the SNAP47–Syntaxin-3–VAMP2 SNARE complex. In the hippocampus, the SNAP47–PI4P interaction is necessary for both LTP and long-term memory. Our findings reveal a mechanistic role for PI4P in mediating activity-dependent, SNARE-driven fusion of AMPAR exocytic vesicles with the PM.
