## Supplementary material for "Plasma membrane PI4P recruits SNAP47 to mediate SNARE-dependent AMPAR exocytosis during synaptic potentiation": Table S1

### Sheet: MF to PI
Species	PI(3)P-36:4	PI(3)P-39:4	PI(5)P-34:0	PI(5)P-36:4	PI(5)P-36:2	PI(5)P-36:0	PI(5)P-38:4	PI(5)P-38:3	PI(5)P-38:2	PI(4)P-32:1	PI(4)P-32:0	PI(4)P-33:0	PI(4)P-34:3	PI(4)P-34:2	PI(4)P-34:1	PI(4)P-34:0	PI(4)P-35:2	PI(4)P-36:4	PI(4)P-36:3	PI(4)P-36:2	PI(4)P-36:1	PI(4)P-37:2	PI(4)P-38:4	PI(4)P-38:3	PI(4)P-38:2	PI(4)P-39:4	PI(4)P-40:4	PI(3,4)P2-33:1	PI(3,4)P2-34:0	PI(3,4)P2-36:0	PI(4,5)P2-34:1	PI(4,5)P2-36:3	PI(4,5)P2-36:2	PI(4,5)P2-36:1	PI(4,5)P2-38:4	PI(4,5)P2-38:3	PI(4,5)P2-38:2	PI(3)P	PI(5)P	PI(4)P	PI(3,4)P2	PI(4,5)P2
Neuron_1	0.00147112	0.00595739	0.00428646	0.00523044	0.00711774	0.00108192	0.0194279	0.0211083	0.0217347	0.000670833	0.000235205	0.000827898	0.000914529	0.00174995	0.00546018	0.000507101	0.00260444	0.00415234	0.0234108	0.0108357	0.00479195	0.00321957	0.0474096	0.0959981	0.0118341	0.00250044	0.0012712	0.0130524	0.00685353	0.00615297	0.0211626	0.0162183	0.0371999	0.0527502	0.0421676	0.0498978	0.0263203	0.00742851	0.0799875	0.218394	0.0260589	0.245717
Neuron_2	0.00175645	0.00625804	0.00424256	0.00564151	0.00714368	0.00200777	0.0228673	0.0208612	0.030316	0.000863579	0.000623702	0.00105547	0.0010073	0.00216829	0.00620122	0.000417896	0.00203402	0.00506908	0.0243304	0.0092923	0.00314945	0.00266124	0.0524346	0.0967995	0.0105469	0.00108387	0.00197249	0.0278783	0.00485933	0.0135118	0.0243626	0.0229062	0.0297435	0.0412903	0.0625817	0.0791775	0.0262792	0.00801449	0.0930801	0.221711	0.0462495	0.286341
Neuron_3	0.00214129	0.00385723	0.00375706	0.00464733	0.00651793	0.00150969	0.0351766	0.0258812	0.0364459	0.00112264	0.000475252	0.000562912	0.00118316	0.00262474	0.00722789	0.000858927	0.00268927	0.00587952	0.0343209	0.0141007	0.00474033	0.00423462	0.0664702	0.133649	0.0158766	0.00197089	0.00253773	0.024837	0.0074269	0.00502955	0.0152302	0.0236857	0.0218027	0.0162076	0.0501228	0.0804743	0.0241225	0.00599852	0.113936	0.300525	0.0372934	0.231646
Neuron_4	0.00133343	0.00423791	0.00457666	0.00489442	0.00518203	0.00171151	0.0208022	0.0207724	0.0322368	0.000827041	0.000294472	0.000831716	0.000766741	0.00232016	0.00565354	0.000650125	0.00193639	0.0042267	0.0214378	0.0106101	0.00446031	0.00318589	0.0460093	0.112594	0.0127442	0.00131666	0.00140788	0.0108874	0.00517582	0.00730694	0.00676963	0.0162006	0.0176837	0.0068125	0.050582	0.0739419	0.0175746	0.00557134	0.0901761	0.231273	0.0233702	0.189565
HeLa_1	0.00121346	0.00244004	0.00523839	0.00373671	0.00160428	0.00620574	0.0014261	0.00130439	0.0017228	0.000765938	0.00169031	0.000641313	0.000308618	0.00107864	0.0178947	0.00231606	0.000896036	0.000836734	0.000681721	0.00669593	0.0186319	0.000553933	0.0018237	0.00128318	0.00332537	0.00093568	0.000357027	0.0149048	0.0272785	0.0291858	0.165023	0.00506151	0.100064	0.155314	0.0119216	0.00855676	0.0404863	0.0036535	0.0212384	0.0607168	0.071369	0.486427
HeLa_2	0.000565042	0.00301316	0.00577773	0.00271256	0.00106832	0.0038356	0.000880904	0.000872469	0.000930875	0.000689451	0.00150861	0.000597166	0.000185255	0.000645023	0.0120436	0.00158572	0.000760056	0.000595987	0.000299437	0.00404129	0.0127218	0.000414581	0.00104613	0.000751894	0.00259928	0.000654443	8.11531e-05	0.0123581	0.0250044	0.0198102	0.11928	0.00347702	0.0721205	0.117676	0.010038	0.00825129	0.0349769	0.0035782	0.0160785	0.0412209	0.0571727	0.365819
HeLa_3	0.000487796	0.00211701	0.004756	0.00179422	0.00119262	0.00335307	0.00215677	0.00110301	0.000277028	0.000737088	0.00191356	0.00096073	0.000157263	0.00104764	0.012974	0.00220018	0.000771777	0.000781117	0.000418352	0.00440341	0.0135806	0.000206423	0.00177592	0.000754965	0.00264601	0.000647801	5.39835e-05	0.00608713	0.0257259	0.0273427	0.15742	0.00404523	0.0815682	0.145501	0.00935997	0.00857843	0.0337795	0.00260481	0.0146327	0.0460307	0.0591557	0.440253
HeLa_4	0.000749618	0.00275856	0.00430343	0.0029483	0.000775705	0.00509637	0.00132401	0.000747609	0.00158268	0.000663258	0.00183084	0.000911307	0.000228887	0.000802611	0.0156127	0.00191659	0.00140717	0.000558299	0.000437521	0.00489239	0.0174905	0.000296549	0.00127478	0.000958667	0.00408926	0.000759353	0.000277131	0.0361251	0.0398942	0.0364238	0.18667	0.0068728	0.120071	0.167712	0.0151302	0.0132034	0.0534441	0.00350818	0.0167781	0.0544078	0.112443	0.563103
